# Start codon context controls translation initiation in the fungal kingdom

**DOI:** 10.1101/654046

**Authors:** Edward Wallace, Corinne Maufrais, Jade Sales-Lee, Laura Tuck, Luciana de Oliveira, Frank Feuerbach, Frédérique Moyrand, Prashanthi Natarajan, Hiten D. Madhani, Guilhem Janbon

## Abstract

Eukaryotic protein synthesis initiates at a start codon defined by an AUG and its surrounding Kozak sequence context, but studies of S. *cerevisiae* suggest this context is of little importance in fungi. We tested this concept in two pathogenic *Cryptococcus* species by genome-wide mapping of translation and of mRNA 5’ and 3’ ends. We observed that upstream open reading frames (uORFs) are a major contributor to translation repression, that uORF use depends on the Kozak sequence context of its start codon, and that uORFs with strong contexts promote nonsense-mediated mRNA decay. Numerous *Cryptococcus* mRNAs encode predicted dual-localized proteins, including many aminoacyl-tRNA synthetases, in which a leaky AUG start codon is followed by a strong Kozak context in-frame AUG, separated by mitochondrial-targeting sequence. Further analysis shows that such dual-localization is also predicted to be common in *Neurospora crassa*. Kozak-controlled regulation is correlated with insertions in translational initiation factors in fidelity-determining regions that contact the initiator tRNA. Thus, start codon context is a signal that programs the expression and structures of proteins in fungi.
