## Supplementary material for "Start codon context controls translation initiation in the fungal kingdom": Table S1: Sequencing and annotation numbers.

### Sheet: Feuil1
Table S1
Strain	C. neoformans (H99)	C. deneoformans (JEC21)
Total number of RNA-Seq reads (3 replicates) aligned to the genome (expo 30°C)	3.15928e+07	5.81798e+07
Total number of RNA-Seq reads (3 replicates) aligned to the genome (stat 30°C)	2.80742e+07	3.56906e+07
Total number of RNA-Seq reads (3 replicated) aligned to the genome (expo 37°C)	2.92776e+07	3.05039e+07
Total number of RNA-Seq reads (3 replicates) aligned to the genome (stat 37°C)	3.60669e+07	4.42189e+07
Total number of PA reads (3 replicates) aligned to the genome (expo 30°C)	2851976	3892767
Total number of PA reads (3 replicates) aligned to the genome (stat 30°C)	424026	1.92371e+06
Total number of PA reads (3 replicates) aligned to the genome (expo 37°C)	966272	1.9824e+06
Total number de PA reads (3 replicates) aligned to the genome (stat 37°C)	1.06197e+06	2.23473e+06
Total number of TSS reads (3 replicates) aligned to the genome (expo 30°C)	5649137	7.75573e+06
Total number of TSS reads (3 replicates) aligned to the genome (stat 30°C)	4141816	6.00993e+06
Total number of TSS reads (3 replicates) aligned to the genome (expo 37°C)	5666720	3.91625e+06
Total number of TSS reads (3 replicates) aligned to the genome (stat 37°C)	5.04705e+06	5.88253e+06
Number of TSS reads aligned to the genome (no-decap control)	1497730	1416427
Number of unique TSS positions	469262	540516
Number of unique PA position	63457	110149
Number of new genes	2	1
Number of deleted genes	81	2
Number of coding genes	6795	6639
Number of coding genes transformed in pseudogenes	60	0
Number of modified protein sequences	200	78
Coding gene size (average; median)	2305; 2008	2346; 2047
CDS size (average; median)	1580; 1314	1615; 1344
Total number of introns in coding genes	37832	37581
Number of introns per coding gene (average; median)	5.6; 5	5.7; 5
Total number of intron in 3'UTR	575	571
Number of genes with intron(s) in 3'UTR	429	432
Total number of introns in TL	1249	1134
Number of genes with intron(s) in TL	887	826
Size of introns in CDS (average; median)	64.3; 57	63.7; 57
Size of introns in TL and 3'UTR (average; median)	118.3; 65	116.3; 66
Number of TL changed by more than 15 bp	3875	4826
Number of 3'UTR changed by more than 15bp	3545	3645
Number of coding genes without annotated TL	117	19
Number of coding genes without 3'UTR	116	25
3'UTR size (average; median)	195; 130	189.7; 137
Splice 3'UTR size (average; median)	186;127	183; 134
TL size (average, median))	200.1; 110	203; 112
Splice TL size (average; median)	177;105	183; 109
Number of TSS clusters (expo 30°C)	27339	27556
Number of TSS clusters (stat 30°C)	42720	39193
Number of TSS clusters (expo 37°C)	29136	42518
Number of TSS clusters (stat 37°C)	34475	49681
Number of PA clusters (expo 30°C)	16697	17935
Number of PA clusters (stat 30°C)	9217	19641
Number of PA clusters (expo 37°C)	10369	24600
Number of PA clusters (stat 37°C)	13496	27276
