## Supplementary material for "Start codon context controls translation initiation in the fungal kingdom": Table S3: Cytoplasmic ribosomal proteins in 6 fungal species.

### Sheet: cytoribosome_PTRcurated6
Table SX Cytoplasmic ribosome orthologs from core fungi of interest
# Core factors only
# Component names from A new system for naming ribosomal proteins Ban et al 2014
# orthologs from PANTHER.db (YEAST, SCHPO, NEUCR, CRYNJ), others from fungidb.
# YEAST = S. cerevisiae S288C, SCHPO = S. pombe 972h-, NEUCR = N. crassa OR74A
# CRYNJ = C. deneoformans JEC21, CRYNH = C. neoformans H99, CANAL = C. albicans SC5314
# E. Wallace ewjwallace@gmail.com, 30 July 2018
# and Guilhem Janbon guilhem.janbon@pasteur.fr, 31 Oct 2018
#
SUBUNIT	COMPONENT	SPECIES	GENE_ID	UNIPROT_ID	ENTREZ_ID
L	uL1	CANAL	C6_02240C_A	Q9UVJ4
L	uL1	CRYNJ	CNE03920	Q5KGE3	3258007
L	uL1	CRYNH	CNAG_02144	J9VQI1
L	uL1	NEUCR	NCU00294	Q7RZS0	3873856
L	uL1	SCHPO	SPCC1183.08c	O74836	2539222
L	uL1	SCHPO	SPBC30D10.18c	O14363	2540378
L	uL1	YEAST	YGL135W	P0CX44	852742
L	uL1	YEAST	YPL220W	P0CX43	855881
L	uL2	CANAL	C1_11060C_A	A0A1D8PF08
L	uL2	CRYNJ	CNAG_03577	Q5K8Z3	3254806
L	uL2	CRYNH	CNAG_05232	J9VJ71
L	uL2	NEUCR	NCU00413	Q7RVQ9	3873446
L	uL2	SCHPO	SPBC839.04	P0CT72	2540366
L	uL2	SCHPO	SPAC1F7.13c	P0CT70	5802952
L	uL2	SCHPO	SPBC2F12.07c	P0CT71	2541191
L	uL2	YEAST	YIL018W	P0CX46	854794
L	uL2	YEAST	YFR031C-A	P0CX45	850590
L	uL3	CANAL	C2_09430W_A	Q59LS1
L	uL3	CRYNJ	CNK02240	Q5K9E3	3254568
L	uL3	CRYNH	CNAG_01884	J9VXE8
L	uL3	NEUCR	NCU06843	P59671	3879466
L	uL3	SCHPO	SPAC17A5.03	P40372	2542265
L	uL3	SCHPO	SPAPB8E5.06c	P36584	2543309
L	uL3	YEAST	YOR063W	P14126	854229
L	uL4	CANAL	C1_14110C_A	A0A1D8PFV1
L	uL4	CRYNJ	CNJ01920	Q5KAF2	3254193
L	uL4	CRYNH	CNAG_04762	J9W0B1
L	uL4	NEUCR	NCU03757	Q1K7B7	3877269
L	uL4	SCHPO	SPBC1711.06	Q9P784	2539780
L	uL4	SCHPO	SPBP8B7.03c	P35679	2541344
L	uL4	YEAST	YBR031W	P10664	852319
L	uL4	YEAST	YDR012W	P49626	851575
L	uL5	CANAL	C2_06810C_A	A0A1D8PHW1
L	uL5	CRYNJ	CNJ03370	Q5KA19	3254138
L	uL5	CRYNH	CNAG_07839	J9VV50
L	uL5	NEUCR	NCU02509	Q7RVN0	3881790
L	uL5	SCHPO	SPBC17G9.10	P0CT78	2539846
L	uL5	SCHPO	SPAC26A3.07c	P0CT77	2541591
L	uL5	YEAST	YPR102C	P0C0W9	856217
L	uL5	YEAST	YGR085C	Q3E757	852976
L	uL6	CANAL	C3_02470C_A	Q5AEN2
L	uL6	CRYNJ	CNA00250	Q5KQ70	3253943
L	uL6	CRYNH	CNAG_00034	J9VDR3
L	uL6	NEUCR	NCU02744	Q7SGA6	3881278
L	uL6	SCHPO	SPCC613.06	O74905	2539464
L	uL6	SCHPO	SPAC4G9.16c	Q10232	2543380
L	uL6	YEAST	YGL147C	P05738	852730
L	uL6	YEAST	YNL067W	P51401	855658
L	uL10	CANAL	C7_00990W_A	A0A1D8PQS0
L	uL10	CRYNJ	CNG00300	Q5KEJ6	3258816
L	uL10	CRYNH	CNAG_03577	J9VVZ9
L	uL10	NEUCR	NCU07408	Q96TJ5	3874330
L	uL10	SCHPO	SPCC18.14c	O74864	2538893
L	uL10	YEAST	YLR340W	P05317	851052
L	uL11	CANAL	C3_02110W_A	Q5AJF7
L	uL11	CRYNJ	CNC06990	Q5KJC9	3256329
L	uL11	CRYNH	CNAG_01480	J9VTA4
L	uL11	NEUCR	NCU01317	Q9C285	3877563
L	uL11	SCHPO	SPCC16C4.13c	P0CT83	2539186
L	uL11	SCHPO	SPCC31H12.04c	P0CT84	2539010
L	uL11	YEAST	YDR418W	P0CX54	852026
L	uL11	YEAST	YEL054C	P0CX53	856656
L	uL13	CANAL	C1_00180W_A	Q5AB87
L	uL13	CRYNJ	CNM02320	Q5K7I5	3255251
L	uL13	CRYNH	CNAG_06231	J9W0I6
L	uL13	NEUCR	NCU01221	Q9P720	3877719
L	uL13	SCHPO	SPBC2G2.05	O43004	2540373
L	uL13	SCHPO	SPAC23A1.11	O42848	2542006
L	uL13	SCHPO	SPBC839.13c	O42991	2541175
L	uL13	YEAST	YIL133C	P26784	854673
L	uL13	YEAST	YNL069C	P26785	855655
L	uL15	CANAL	CR_03030C_A	A0A1D8PSC5
L	uL15	CRYNJ	CNB02420	Q5KMA0	3255953
L	uL15	CRYNH	CNAG_03747	J9VFV3
L	uL15	NEUCR	NCU03806	P08978	3877355
L	uL15	SCHPO	SPBC776.11	P57728	2541130
L	uL15	SCHPO	SPCC5E4.07	P36585	2539548
L	uL15	YEAST	YGL103W	P02406	852775
L	uL16	CANAL	C1_02460W_A	Q5AIB8
L	uL16	CRYNJ	CNB02360	Q5KMA6	3255988
L	uL16	CRYNH	CNAG_03739	J9VKV8
L	uL16	NEUCR	NCU08964	Q7S7F0	3876936
L	uL16	SCHPO	SPAP7G5.05	Q9P769	2541678
L	uL16	SCHPO	SPBC18E5.04	Q09127	2540795
L	uL16	YEAST	YLR075W	P41805	850764
L	uL18	CANAL	C7_01790C_A	Q5AGZ7
L	uL18	CRYNJ	CNC05360	Q5KJU2	3256387
L	uL18	CRYNH	CNAG_02928	J9VMD3
L	uL18	NEUCR	NCU04331	O59953	3876725
L	uL18	SCHPO	SPBC11C11.09c	O74306	2539680
L	uL18	SCHPO	SPAC3H5.12c	P52822	2543642
L	uL18	YEAST	YPL131W	P26321	855972
L	uL22	CANAL	C2_04600C_A	Q59TE0
L	uL22	CRYNJ	CNN01720	Q5K6Z0	3255430
L	uL22	CRYNH	CNAG_06447	J9VZ02
L	uL22	NEUCR	NCU03703	Q9HE25	3877643
L	uL22	SCHPO	SPBC2F12.04	O14339	2540358
L	uL22	SCHPO	SPCC364.03	O59794	2539013
L	uL22	YEAST	YKL180W	P05740	853674
L	uL22	YEAST	YJL177W	P46990	853262
L	uL23	CANAL	C6_01970C_A	A0A1D8PPS1
L	uL23	CRYNJ	CNC00350	Q5KL89	3256686
L	uL23	CRYNH	CNAG_03053	J9VGW3
L	uL23	NEUCR	NCU06226	Q7SBS9	3879232
L	uL23	SCHPO	SPBC4F6.04	O74391	2540851
L	uL23	SCHPO	SPBC106.18	Q10330	2539701
L	uL23	YEAST	YOL127W	P04456	853993
L	uL24	CANAL	C1_02330C_A	A0A1D8PCQ5
L	uL24	CRYNJ	CNB05030	Q5KLJ6	3255932
L	uL24	CRYNH	CNAG_04021	J9VPA5
L	uL24	NEUCR	NCU03565	Q1K4V7	3872266
L	uL24	SCHPO	SPBC29B5.03c	P78946	2540274
L	uL24	YEAST	YLR344W	P05743	851058
L	uL24	YEAST	YGR034W	P53221	852922
L	uL29	CANAL	C3_04960W_A	A0A1D8PK30
L	uL29	CRYNJ	CNA07490	Q5KN73	3253662
L	uL29	CRYNH	CNAG_00771	J9VF13
L	uL29	NEUCR	NCU10498	A7UW39	5847742
L	uL29	SCHPO	SPCC613.05c	O74904	2539308
L	uL29	YEAST	YDL136W	P0CX85	851419
L	uL29	YEAST	YDL191W	P0CX84	851336
L	uL30	CANAL	C1_05720W_A	A0A1D8PDL6
L	uL30	CRYNJ	CNA06360	Q5KNI6	3253977
L	uL30	CRYNH	CNAG_00656	J9VM66
L	uL30	NEUCR	NCU07829	Q7SBD5	3879098
L	uL30	SCHPO	SPAC664.06	P17937	2543548
L	uL30	SCHPO	SPAC3H5.07	P25457	2543448
L	uL30	SCHPO	SPBC18H10.12c	O60143	2540841
L	uL30	YEAST	YPL198W	Q12213	855903
L	uL30	YEAST	YGL076C	P05737	852804
L	eL6	CANAL	C1_03110W_A	A0A1D8PCX8
L	eL6	CRYNJ	CNE03060	Q5KGM8	3257527
L	eL6	CRYNH	CNAG_02234	J9VSJ2
L	eL6	NEUCR	NCU02707	Q7SH22	3881630
L	eL6	SCHPO	SPCC622.18	P79071	2539372
L	eL6	YEAST	YML073C	Q02326	854902
L	eL6	YEAST	YLR448W	P05739	851169
L	eL8	CANAL	C1_11030W_A	A0A1D8PF11
L	eL8	CANAL	C3_05240C_A	Q5ANA1
L	eL8	CRYNJ	CNH02040	Q5KCS1	3259208
L	eL8	CRYNH	CNAG_05555	J9VX05
L	eL8	NEUCR	NCU04779	Q7S630	3876375
L	eL8	SCHPO	SPBC29A3.04	O13672	2540517
L	eL8	YEAST	YHL033C	P17076	856352
L	eL8	YEAST	YLL045C	P29453	850682
L	eL13	CANAL	C1_03020C_A	O59931
L	eL13	CRYNJ	CNM01020	Q5K7W8	3255287
L	eL13	CRYNH	CNAG_06095	J9W2G5
L	eL13	NEUCR	NCU05554	Q7S709	3876663
L	eL13	SCHPO	SPAC664.05	O74175	2543553
L	eL13	YEAST	YDL082W	Q12690	851477
L	eL13	YEAST	YMR142C	P40212	855173
L	eL14	CANAL	C1_13050W_A	A0A1D8PFL9
L	eL14	CRYNJ	CNJ02260	Q5KAB9	3254337
L	eL14	CRYNH	CNAG_04799	J9VSL1
L	eL14	NEUCR	NCU00634	Q7SI18	3881971
L	eL14	SCHPO	SPAC1805.13	O94238	2542425
L	eL14	YEAST	YKL006W	P36105	853864
L	eL14	YEAST	YHL001W	P38754	856388
L	eL15	CANAL	CR_04100C_A	Q5A6R1
L	eL15	CRYNJ	CNC06940	Q5KJD4	3256716
L	eL15	CRYNH	CNAG_01486	J9VTA9
L	eL15	NEUCR	NCU01776	Q8X034	3873305
L	eL15	SCHPO	SPCC576.11	O74895	2539470
L	eL15	SCHPO	SPAC1783.08c	Q9US22	2542370
L	eL15	YEAST	YLR029C	P05748	850716
L	eL15	YEAST	YMR121C	P54780	855150
L	eL18	CANAL	C3_05100C_A	A0A1D8PK43
L	eL18	CRYNJ	CND03460	Q5KIC5	3257374
L	eL18	CRYNH	CNAG_01224	J9VT96
L	eL18	NEUCR	NCU03988	Q7RXJ4	3872720
L	eL18	SCHPO	SPAPB17E12.13	Q8TFH1	3361377
L	eL18	SCHPO	SPBC11C11.07	Q10192	2539678
L	eL18	YEAST	YOL120C	P0CX49	854029
L	eL18	YEAST	YNL301C	P0CX50	855415
L	eL19	CANAL	C3_04500C_A	A0A1D8PK40
L	eL19	CRYNJ	CNI01090	Q5KBW9	3259668
L	eL19	CRYNH	CNAG_04448	J9VSC8
L	eL19	NEUCR	NCU05804	Q7S5N9	3876195
L	eL19	SCHPO	SPCC1682.14	O42699	2539178
L	eL19	SCHPO	SPBC56F2.02	P05734	2540870
L	eL19	YEAST	YBL027W	P0CX83	852254
L	eL19	YEAST	YBR084C-A	P0CX82	852379
L	eL20	CANAL	C4_01520C_A	A0A1D8PLC9
L	eL20	CRYNJ	CNJ01560	Q5KAI5	3254227
L	eL20	CRYNH	CNAG_04726	J9VTC1
L	eL20	NEUCR	NCU08389	V5IQT8	3880085
L	eL20	SCHPO	SPAC26A3.04	P0CT69	2542093
L	eL20	SCHPO	SPAC3A12.10	P0CT68	2542725
L	eL20	YEAST	YMR242C	P0CX23	855283
L	eL20	YEAST	YOR312C	P0CX24	854489
L	eL21	CANAL	C2_03810C_A	A0A1D8PGY0
L	eL21	CRYNJ	CNE02170	Q5KGV9	3257826
L	eL21	CRYNH	CNAG_02330	J9VSC4
L	eL21	NEUCR	NCU01948	Q7SDY8	3880381
L	eL21	SCHPO	SPBC365.03c	Q9UUC1	2540950
L	eL21	SCHPO	SPAC959.08	O42706	2543337
L	eL21	YEAST	YBR191W	Q02753	852489
L	eL21	YEAST	YPL079W	Q12672	856026
L	eL22	CANAL	C4_04390W_A	A0A1D8PM41
L	eL22	CRYNJ	CND05910	Q5KHN0	3256983
L	eL22	CRYNH	CNAG_06811	J9VK98
L	eL22	NEUCR	NCU06661	Q1K6Z3	3877064
L	eL22	SCHPO	SPAC11E3.15	Q09668	2543021
L	eL22	YEAST	YLR061W	P05749	850750
L	eL22	YEAST	YFL034C-A	P56628	850509
L	eL24	CANAL	C4_04890C_A	Q5A6A1
L	eL24	CRYNJ	CNG02920	Q5KDS7	3258859
L	eL24	CRYNH	CNAG_03283	J9VQI0
L	eL24	NEUCR	NCU03150	Q7SDU2	3880348
L	eL24	SCHPO	SPAC6G9.09c	Q92354	2541570
L	eL24	SCHPO	SPCC330.14c	O74884	2538849
L	eL24	YEAST	YGR148C	P24000	853051
L	eL24	YEAST	YGL031C	P04449	852852
L	eL27	CANAL	C1_12390C_A	Q9P843
L	eL27	CRYNJ	CNA07570	Q5KN65	3253526
L	eL27	CRYNH	CNAG_00779	J9VMM1
L	eL27	NEUCR	NCU01827	Q1K580	3872758
L	eL27	SCHPO	SPCC74.05	O74538	2539336
L	eL27	SCHPO	SPBC685.07c	O14388	2541156
L	eL27	YEAST	YHR010W	P0C2H6	856401
L	eL27	YEAST	YDR471W	P0C2H7	852082
L	eL29	CANAL	C1_11040W_A	A0A1D8PF57
L	eL29	CRYNJ	CNG03520	Q5KDL6	3258878
L	eL29	CRYNH	CNAG_03221	J9VST2
L	eL29	NEUCR	NCU00315	Q7RZP9	3873924
L	eL29	SCHPO	SPBC776.01	Q92366	2541172
L	eL29	YEAST	YFR032C-A	P05747	850592
L	eL30	CANAL	C4_04900W_A	A0A1D8PM75
L	eL30	CRYNJ	CNA02220	Q5KPM8	3253567
L	eL30	CRYNH	CNAG_00232	J9VG91
L	eL30	NEUCR	NCU08963	Q7S7F1	3876935
L	eL30	SCHPO	SPAC9G1.03c	P52808	2542848
L	eL30	SCHPO	SPAC1250.05	Q9UTP0	2542661
L	eL30	YEAST	YGL030W	P14120	852853
L	eL31	CANAL	C2_05410W_A	A0A1D8PHF5
L	eL31	CRYNJ	CNA06820	Q5KNE0	3253203
L	eL31	CRYNH	CNAG_00703	J9VFG4
L	eL31	NEUCR	NCU08344	Q7RW15	3881387
L	eL31	SCHPO	SPAC890.08	Q9URX6	2543475
L	eL31	YEAST	YDL075W	P0C2H8	851484
L	eL31	YEAST	YLR406C	P0C2H9	851122
L	eL32	CANAL	C6_01700W_A	O94008
L	eL32	CRYNJ	CNM02240	Q5K7J3	3255186
L	eL32	CRYNH	CNAG_06222	J9W2U5
L	eL32	NEUCR	NCU00464	Q7RXY1	3872930
L	eL32	SCHPO	SPAC3H5.10	P79015	2543460
L	eL32	SCHPO	SPBC16C6.11	O42935	2540135
L	eL32	YEAST	YBL092W	P38061	852185
L	eL33	CANAL	C2_05710C_A	A0A1D8PHH4
L	eL33	CRYNJ	CNF01790	Q5KFG9	3258058
L	eL33	CRYNH	CNAG_05800	J9VU28
L	eL33	NEUCR	NCU09109	Q7S156	3874466
L	eL33	SCHPO	SPCP31B10.08c	Q9USG6	2539518
L	eL33	SCHPO	SPBC1921.01c	Q9USX4	3361295
L	eL33	YEAST	YPL143W	P05744	855960
L	eL33	YEAST	YOR234C	P41056	854409
L	eL34	CANAL	C1_06890C_A	A0A1D8PDZ1
L	eL34	CRYNJ	CNA07980	Q5KN25	3253860
L	eL34	CRYNH	CNAG_00821	J9VF52
L	eL34	NEUCR	NCU07857	Q7RVY8	3879257
L	eL34	SCHPO	SPAC23A1.08c	O42846	2541989
L	eL34	SCHPO	SPCC1322.15	Q9URT8	2538815
L	eL34	YEAST	YIL052C	P40525	854759
L	eL34	YEAST	YER056C-A	P87262	856784
L	eL36	CANAL	C2_03960W_A	P47834
L	eL36	CRYNJ	CNG00830	Q5KEE1	3258629
L	eL36	CRYNH	CNAG_03510	J9VR33
L	eL36	NEUCR	NCU03302	Q7SEP1	3880628
L	eL36	SCHPO	SPCC970.05	Q92365	2538883
L	eL36	SCHPO	SPBC405.07	O94658	2540644
L	eL36	YEAST	YPL249C-A	O14455	855826
L	eL36	YEAST	YMR194W	P05745	855232
L	eL37	CANAL	C1_11360W_A	A0A1D8PF45
L	eL37	CRYNJ	CNC00700	Q5KL56	3256811
L	eL37	CRYNH	CNAG_03015	J9VGY9
L	eL37	NEUCR	NCU01966	V5IQ48	3880495
L	eL37	SCHPO	SPAPB17E12.05	P59289	3361407
L	eL37	SCHPO	SPCC1223.05c	P05733	2538715
L	eL37	YEAST	YDR500C	P51402	852111
L	eL37	YEAST	YLR185W	P49166	850882
L	eL38	CANAL	C2_00210W_A	A0A1D8PG16
L	eL38	CRYNJ	CNH02050	Q5KCS2	3259057
L	eL38	CRYNH	CNAG_05556	J9VXK4
L	eL38	NEUCR	NCU03635	Q9C2B9	3877494
L	eL38	SCHPO	SPAC30D11.12	Q09900	2541705
L	eL38	SCHPO	SPBC577.02	Q9USR7	2540910
L	eL38	YEAST	YLR325C	P49167	851035
L	eL39	CANAL	C1_06470W_A	Q96W55
L	eL39	CRYNJ	CND05700	Q5KHQ2	3257437
L	eL39	CRYNH	CNAG_01455	J9VPZ8
L	eL39	NEUCR	NCU08990	Q7S2X9	3875175
L	eL39	SCHPO	SPCC663.04	P05767	2539277
L	eL39	YEAST	YJL189W	P04650	853250
L	eL40	CANAL	C4_01050C_A	A0A1D8PL68
L	eL40	CRYNJ	CNA03330	P40909	3254022
L	eL40	CRYNH	CNAG_00370	J9VLE6
L	eL40	NEUCR	NCU05275	P0C224	3878065
L	eL40	NEUCR	NCU05032	V5INI1	3872487
L	eL40	SCHPO	SPAC11G7.04	P0CH06	2541768
L	eL40	SCHPO	SPAC1805.12c	P0CH07	2542428
L	eL40	YEAST	YKR094C	P0CH09	853969
L	eL40	YEAST	YIL148W	P0CH08	854658
L	eL42	CANAL	C1_10390C_A	A0A1D8PEV4
L	eL42	CRYNJ	CNJ03120	P0CQ50	3254212
L	eL42	CRYNH	CNAG_04884	J9VSU2
L	eL42	NEUCR	NCU00706	Q7RVK8	3880689
L	eL42	SCHPO	SPAC15E1.03	Q9UTI8	2542789
L	eL42	YEAST	YNL162W	P0CX27	855560
L	eL42	YEAST	YHR141C	P0CX28	856544
L	eL43	CANAL	C5_04590C_A	A0A1D8PP14
L	eL43	CRYNJ	CNB04930	Q5KLK6	3255735
L	eL43	CRYNH	CNAG_04011	J9VJC5
L	eL43	NEUCR	NCU07562	Q7S1Z1	3874754
L	eL43	SCHPO	SPBC800.04c	Q9HGL8	2540682
L	eL43	SCHPO	SPBC83.02c	O94686	2540665
L	eL43	YEAST	YJR094W-A	P0CX26	853557
L	eL43	YEAST	YPR043W	P0CX25	856156
L	P1	CANAL	C1_03010W_A	Q9HFQ7
L	P1	CRYNJ	CNA06350	Q5KNI7	3253978
L	P1	CRYNH	CNAG_00655	J9VJJ1
L	P1	NEUCR	NCU08960	Q7S796	3876822
L	P1	SCHPO	SPCP1E11.09c	Q9UU78	2539598
L	P1	SCHPO	SPAC644.15	P17476	2543217
L	P1	SCHPO	SPBC3B9.13c	P17477	2540299
L	P1	YEAST	YDL081C	P05318	851478
L	P1	YEAST	YDL130W	P10622	851427
L	P2	CANAL	CR_08360C_A	A0A1D8PTS0
L	P2	CRYNJ	CNF02150	Q5KFD2	3258469
L	P2	CRYNH	CNAG_05762	J9VNN9
L	P2	NEUCR	NCU00979	Q7SGE3	3881308
L	P2	SCHPO	SPAC1071.08	O14317	2543051
L	P2	SCHPO	SPBC23G7.15c	P17478	2540587
L	P2	SCHPO	SPBP8B7.06	P08094	2541296
L	P2	YEAST	YOL039W	P05319	854118
L	P2	YEAST	YDR382W	P02400	851990
S	uS2	CANAL	C3_05370C_A	O42817
S	uS2	CRYNJ	CNI04340	P0CQ56	3259390
S	uS2	CRYNH	CNAG_04114	J9VYP1
S	uS2	NEUCR	NCU03393	Q01291	3872987
S	uS2	SCHPO	SPAPJ698.02c	Q9P546	2543293
S	uS2	SCHPO	SPBC685.06	Q9Y7L8	2541144
S	uS2	YEAST	YLR048W	P46654	850737
S	uS2	YEAST	YGR214W	P32905	853128
S	uS3	CANAL	CR_04810W_A	A0A1D8PSV5
S	uS3	CRYNJ	CNA01060	Q5KPZ1	3253810
S	uS3	CRYNH	CNAG_00116	J9VD88
S	uS3	NEUCR	NCU00489	Q7RV52	3872321
S	uS3	SCHPO	SPBC16G5.14c	O60128	2539797
S	uS3	YEAST	YNL178W	P05750	855543
S	uS4	CANAL	C2_03820C_A	A0A1D8PGY8
S	uS4	CRYNJ	CNE02160	Q5KGW0	3257503
S	uS4	CRYNH	CNAG_02331	J9VMN2
S	uS4	NEUCR	NCU01949	Q7SDY7	3880382
S	uS4	SCHPO	SPBC29A3.12	O59675	2540367
S	uS4	SCHPO	SPAC24H6.07	Q09757	2542629
S	uS4	YEAST	YPL081W	O13516	856024
S	uS4	YEAST	YBR189W	P05755	852487
S	uS5	CANAL	C1_01480C_A	Q5A900
S	uS5	CRYNJ	CNF04150	Q5KEV1	3258428
S	uS5	CRYNH	CNAG_06605	J9VW40
S	uS5	NEUCR	NCU06047	Q7S503	3875957
S	uS5	SCHPO	SPCC576.08c	O74892	2539067
S	uS5	YEAST	YGL123W	P25443	852754
S	uS7	CANAL	C5_03070W_A	Q5AG43
S	uS7	CRYNJ	CNK03230	Q5K947	3254693
S	uS7	CRYNH	CNAG_01990	J9VZS2
S	uS7	NEUCR	NCU09475	Q7RVI1	3879378
S	uS7	SCHPO	SPAC8C9.08	O14277	2542939
S	uS7	SCHPO	SPAC328.10c	Q9P3T6	2541712
S	uS7	YEAST	YJR123W	P26783	853587
S	uS8	CANAL	C1_03620C_A	Q96W54
S	uS8	CANAL	C1_06460C_A	Q96W54
S	uS8	CRYNJ	CNK02900	Q5K979	3254590
S	uS8	CRYNH	CNAG_01951	J9VXK6
S	uS8	NEUCR	NCU06431	Q7RV75	3873491
S	uS8	SCHPO	SPAC22A12.04c	P0CT58	2541838
S	uS8	SCHPO	SPAC5D6.01	P0CT59	2541977
S	uS8	YEAST	YLR367W	Q3E7Y3	851082
S	uS8	YEAST	YJL190C	P0C0W1	853249
S	uS9	CANAL	C1_03030W_A	O94017
S	uS9	CRYNJ	CNB02750	Q5KM68	3255683
S	uS9	CRYNH	CNAG_03780	J9VFY8
S	uS9	NEUCR	NCU08620	Q7SFJ9	3880988
S	uS9	SCHPO	SPBC18H10.14	P0CT64	2540812
S	uS9	SCHPO	SPAC664.04c	P0CT65	2543559
S	uS9	YEAST	YDL083C	P0CX52	851476
S	uS9	YEAST	YMR143W	P0CX51	855174
S	uS10	CANAL	CR_08150W_A	Q5A389
S	uS10	CRYNJ	CNC01410	Q5KKY5	3256469
S	uS10	CRYNH	CNAG_01628	J9VU89
S	uS10	NEUCR	NCU06892	Q7S3G1	3875411
S	uS10	SCHPO	SPCC576.09	O74893	2539449
S	uS10	YEAST	YHL015W	P38701	856371
S	uS11	CANAL	C1_06450C_A	A0A1D8PDT3
S	uS11	CRYNJ	CNF00670	Q5KFT0	3258345
S	uS11	CRYNH	CNAG_05904	J9VUD6
S	uS11	NEUCR	NCU07830	P19115	3879099
S	uS11	SCHPO	SPAC3H5.05c	P0CT56	2540817
S	uS11	SCHPO	SPBC18H10.13	P0CT57	5802781
S	uS11	YEAST	YCR031C	P06367	850397
S	uS11	YEAST	YJL191W	P39516	853248
S	uS12	CANAL	C1_06580W_A	A0A1D8PDU3
S	uS12	CANAL	C5_00130C_A	A0A1D8PMU5
S	uS12	CANAL	C6_02070C_A	A0A1D8PPT5
S	uS12	CRYNJ	CNK03100	Q5K959	3254469
S	uS12	CRYNJ	CNG04360	Q5KDD6	3258722
S	uS12	CRYNH	CNAG_03127	J9VPE0
S	uS12	CRYNH	CNAG_01976	J9W225
S	uS12	NEUCR	NCU02905	Q7SHJ9	3881767
S	uS12	NEUCR	NCU01552	Q9HE74	3872393
S	uS12	SCHPO	SPCC1322.11	P0CT61	2539286
S	uS12	SCHPO	SPAC3G9.03	P0CT60	2543453
S	uS12	SCHPO	SPAC23C11.02c	P0CT75	2542012
S	uS12	SCHPO	SPBP4H10.13	P0CT76	2541369
S	uS12	YEAST	YER117W	P0CX42	856853
S	uS12	YEAST	YBL087C	P0CX41	852191
S	uS12	YEAST	YPR132W	P0CX30	856250
S	uS12	YEAST	YGR118W	P0CX29	853015
S	uS13	CANAL	C7_00960W_A	A0A1D8PQQ5
S	uS13	CRYNJ	CNJ03110	Q5KA46	3254226
S	uS13	CRYNH	CNAG_04883	J9VXH5
S	uS13	NEUCR	NCU00475	Q7RXX0	3872941
S	uS13	SCHPO	SPBC16D10.11c	P0CT66	2540180
S	uS13	SCHPO	SPCC1259.01c	P0CT67	3361064
S	uS13	YEAST	YDR450W	P0CX55	852061
S	uS13	YEAST	YML026C	P0CX56	854982
S	uS14	CANAL	CR_08480C_A	A0A1D8PTR4
S	uS14	CRYNJ	CNC04290	Q5KK46	3256416
S	uS14	CRYNH	CNAG_02811	J9VHL5
S	uS14	NEUCR	NCU03738	Q9C2P2	3877589
S	uS14	SCHPO	SPBC1685.09	O74329	2539643
S	uS14	YEAST	YDL061C	P41058	851498
S	uS14	YEAST	YLR388W	P41057	851104
S	uS15	CANAL	C6_00650C_A	A0A1D8PPE0
S	uS15	CRYNJ	CND02790	Q5KIJ0	3257008
S	uS15	CRYNH	CNAG_01153	J9VKK2
S	uS15	NEUCR	NCU03038	Q7SDH0	3880192
S	uS15	SCHPO	SPAC6F6.07c	P28189	2542108
S	uS15	YEAST	YDR064W	P05756	851636
S	uS17	CANAL	C5_01540W_A	A0A1D8PN83
S	uS17	CRYNJ	CNA06500	Q5KNH2	3253949
S	uS17	CRYNH	CNAG_00672	J9VHE4
S	uS17	NEUCR	NCU03102	Q7SFZ2	3881110
S	uS17	SCHPO	SPAC31G5.03	P0CT73	2543120
S	uS17	SCHPO	SPAC144.11	P0CT74	2542904
S	uS17	YEAST	YBR048W	P0CX48	852337
S	uS17	YEAST	YDR025W	P0CX47	851589
S	uS19	CANAL	CR_07760W_A	A0A1D8PTL2
S	uS19	CRYNJ	CNF03840	Q5KEX8	3258082
S	uS19	CRYNH	CNAG_06633	J9VNW6
S	uS19	NEUCR	NCU00971	Q7SGF1	3881300
S	uS19	SCHPO	SPCC1393.03	O94715	2538892
S	uS19	SCHPO	SPAC1071.07c	Q9UTQ6	2542912
S	uS19	YEAST	YOL040C	Q01855	854117
S	eS1	CANAL	C1_03090W_A	P40910
S	eS1	CRYNJ	CNB04880	P0CQ58	3255847
S	eS1	CRYNH	CNAG_04004	J9VLP5
S	eS1	NEUCR	NCU01452	Q871N9	3872112
S	eS1	SCHPO	SPAC22H12.04c	O94438	2541737
S	eS1	SCHPO	SPAC13G6.02c	Q09781	2542817
S	eS1	YEAST	YML063W	P23248	854939
S	eS1	YEAST	YLR441C	P33442	851162
S	eS4	CANAL	C2_10620W_A	Q5A5Q8
S	eS4	CRYNJ	CNA06200	Q5KNK2	3253666
S	eS4	CRYNH	CNAG_00640	J9VF99
S	eS4	NEUCR	NCU02181	Q7SE03	3880400
S	eS4	SCHPO	SPBC19F8.08	P87158	2540649
S	eS4	SCHPO	SPAC959.07	Q9P4W9	2543486
S	eS4	SCHPO	SPBC21B10.10	Q9USW5	2540325
S	eS4	YEAST	YJR145C	P0CX35	853610
S	eS4	YEAST	YHR203C	P0CX36	856610
S	eS6	CANAL	C4_01270W_A	A0A1D8PL99
S	eS6	CRYNJ	CND02780	Q5KIJ1	3256894
S	eS6	CRYNH	CNAG_01152	T2BNZ0
S	eS6	NEUCR	NCU08502	V5INQ2	3879571
S	eS6	SCHPO	SPAC13G6.07c	P05752	2542870
S	eS6	SCHPO	SPAPB1E7.12	Q9C0Z7	2543581
S	eS6	YEAST	YBR181C	P0CX38	852479
S	eS6	YEAST	YPL090C	P0CX37	856015
S	eS7	CANAL	C3_01490W_A	Q5AJ93
S	eS7	CRYNJ	CNI01120	Q5KBW6	3259642
S	eS7	CRYNH	CNAG_04445	J9VZI7
S	eS7	NEUCR	NCU00258	O43105	3873891
S	eS7	SCHPO	SPAC18G6.14c	Q10101	2542553
S	eS7	YEAST	YOR096W	P26786	854263
S	eS7	YEAST	YNL096C	P48164	855628
S	eS8	CANAL	C2_05610C_A	Q59T44
S	eS8	CRYNJ	CNG03720	Q5KDJ7	3258792
S	eS8	CRYNH	CNAG_03198	J9VXL7
S	eS8	NEUCR	NCU08500	V5IPM8	3879569
S	eS8	SCHPO	SPAC521.05	Q9P7B2	2543354
S	eS8	SCHPO	SPAC2C4.16c	O14049	2541491
S	eS8	YEAST	YBL072C	P0CX39	852206
S	eS8	YEAST	YER102W	P0CX40	856839
S	eS10	CANAL	C2_08040C_A	A0A1D8PI15
S	eS10	CRYNJ	CNF01650	Q5KFI3	3258245
S	eS10	CRYNH	CNAG_05814	J9VPF2
S	eS10	NEUCR	NCU06743	F5HE85	3879676
S	eS10	SCHPO	SPBP22H7.08	O13614	3361259
S	eS10	SCHPO	SPAC31G5.17c	O14112	2542561
S	eS10	YEAST	YMR230W	P46784	855270
S	eS10	YEAST	YOR293W	Q08745	854468
S	eS12	CANAL	C3_07150C_A	Q5ADQ6
S	eS12	CRYNJ	CNC03760	Q5KK99	3256734
S	eS12	CRYNH	CNAG_02754	J9VID8
S	eS12	NEUCR	NCU06432	Q7RV74	3873492
S	eS12	SCHPO	SPBC1685.02c	O74322	2540015
S	eS12	SCHPO	SPCC962.04	O14062	2539588
S	eS12	YEAST	YOR369C	P48589	854551
S	eS17	CANAL	C1_10870W_A	A0A1D8PEY9
S	eS17	CRYNJ	CND02960	Q5KIH4	3257168
S	eS17	CRYNH	CNAG_01170	J9VTE3
S	eS17	NEUCR	NCU07014	P27770	3877983
S	eS17	SCHPO	SPCC24B10.09	Q9P7J6	2539331
S	eS17	SCHPO	SPBC839.05c	O42984	2541229
S	eS17	YEAST	YDR447C	P14127	852058
S	eS17	YEAST	YML024W	P02407	854984
S	eS19	CANAL	C3_05200W_A	A0A1D8PK61
S	eS19	CRYNJ	CNC06100	Q5KJL6	3256233
S	eS19	CRYNH	CNAG_03000	J9VH03
S	eS19	NEUCR	NCU07826	Q7SBD8	3879095
S	eS19	SCHPO	SPBC21C3.13	P58234	2540447
S	eS19	SCHPO	SPBC649.02	P79016	2541084
S	eS19	YEAST	YOL121C	P07280	854028
S	eS19	YEAST	YNL302C	P07281	855414
S	eS21	CANAL	C1_01370C_A	Q9P844
S	eS21	CRYNJ	CND04200	Q5KI51	3257053
S	eS21	CRYNH	CNAG_01300	J9VK51
S	eS21	NEUCR	NCU08627	O93798	3880995
S	eS21	SCHPO	SPBC18E5.06	P05764	2540806
S	eS21	YEAST	YKR057W	P0C0V8	853931
S	eS21	YEAST	YJL136C	Q3E754	853305
S	eS24	CANAL	C3_00090W_A	Q5A7K0
S	eS24	CRYNJ	CND04480	Q5KI23	3256860
S	eS24	CRYNH	CNAG_01332	J9VKN9
S	eS24	NEUCR	NCU07182	Q1K5V9	3873582
S	eS24	SCHPO	SPAC17G6.06	O13784	2542430
S	eS24	SCHPO	SPBC17G9.07	O59865	2539848
S	eS24	YEAST	YER074W	P0CX31	856805
S	eS24	YEAST	YIL069C	P0CX32	854741
S	eS25	CANAL	C5_03540C_A	A0A1D8PNQ6
S	eS25	CRYNJ	CNE01910	Q5KGY5	3257941
S	eS25	CRYNH	CNAG_02359	J9VUU8
S	eS25	NEUCR	NCU09476	Q7SC06	3879379
S	eS25	SCHPO	SPAC694.05c	P79009	2543307
S	eS25	SCHPO	SPBC3D6.15	O74172	2540965
S	eS25	YEAST	YLR333C	P0C0T4	851045
S	eS25	YEAST	YGR027C	Q3E792	852911
S	eS26	CANAL	C2_01610C_A	Q5ALV6
S	eS26	CRYNJ	CNH01770	Q5KCP3	3259324
S	eS26	CRYNH	CNAG_05525	J9VZT6
S	eS26	NEUCR	NCU04552	P21772	3872091
S	eS26	SCHPO	SPAC1805.11c	Q9UTG4	2542538
S	eS26	SCHPO	SPAC806.03c	Q9UT56	2543085
S	eS26	YEAST	YER131W	P39939	856868
S	eS26	YEAST	YGL189C	P39938	852686
S	eS27	CANAL	C1_05510C_A	A0A1D8PDP4
S	eS27	CRYNJ	CNG02740	Q5KDU6	3258886
S	eS27	CRYNH	CNAG_03303	J9VVA3
S	eS27	NEUCR	NCU00618	Q7RVN2	3881915
S	eS27	SCHPO	SPBC1685.10	O74330	2539969
S	eS27	YEAST	YKL156W	P35997	853700
S	eS27	YEAST	YHR021C	P38711	856415
S	eS28	CANAL	C7_00710W_A	A0A1D8PQN0
S	eS28	CRYNJ	CND06280	Q5KHJ3	3256923
S	eS28	CRYNH	CNAG_06847	J9VPT7
S	eS28	NEUCR	NCU05599	Q7S6W5	3876676
S	eS28	SCHPO	SPCC285.15c	P0CT80	2539085
S	eS28	SCHPO	SPAC25G10.06	P0CT79	2542751
S	eS28	YEAST	YOR167C	Q3E7X9	854338
S	eS28	YEAST	YLR264W	P0C0X0	850969
S	eS30	CANAL	CR_03770C_A	A0A1D8PSK2
S	eS30	CRYNJ	CNA07960	Q5KN27	3253889
S	eS30	CRYNH	CNAG_00819	J9VMQ3
S	eS30	NEUCR	NCU09089	V5INR8	3881057
S	eS30	NEUCR	NCU06048	V5IMG5	3875958
S	eS30	SCHPO	SPBC19G7.03c	P0CT63	2540609
S	eS30	SCHPO	SPAC19B12.04	P0CT62	2542603
S	eS30	YEAST	YLR287C-A	P0CX33	850994
S	eS30	YEAST	YOR182C	P0CX34	854354
S	eS31	CANAL	C4_07180W_A	Q5A109
S	eS31	CRYNJ	CND03060	Q5KIG4	3257091
S	eS31	CRYNH	CNAG_01181	J9VL49
S	eS31	NEUCR	NCU04553	P14799	3872092
S	eS31	SCHPO	SPAC589.10c	P0C8R3	2542138
S	eS31	SCHPO	SPAC6G10.11c	P0C016	2541445
S	eS31	YEAST	YLR167W	P05759	850864
S	RACK1	CANAL	C7_01250W_A	P83774
S	RACK1	CRYNJ	CNH01270	Q5KCJ8	3259117
S	RACK1	CRYNH	CNAG_05465	J9W3X8
S	RACK1	NEUCR	NCU05810	Q01369	3876201
S	RACK1	SCHPO	SPAC6B12.15	Q10281	2543298
S	RACK1	YEAST	YMR116C	P38011	855143
