## Supplementary material for "Start codon context controls translation initiation in the fungal kingdom": Table S7: Initiation factor 3 components in 12 fungal species. (Excel table)

### Sheet: Feuil1
Table S4: Initiation factor 3 components in 12 fungal species.
Subunit	CN	CD	SC	NC	SP	CA	YL	AF	AN	HC	UM	PG
eIF3a	CNAG_02212	CNE03290	YBR079C	NCU00040	SPBC17D11.05	C1_12770W_A	YALI0_F18942g	Afu1g05200	AN2743	AGR95_060730	UMAG_11577	PGTG_18178, PGTG_22236,PGTG_22237
eIF3b	PRT1	CND05740	YOR361C	NCU02208	SPAC25G10.08	C7_01450C_A	YALI0_F16115g	Afu1g02030	AN0359	AGR95_082230	UMAG_04299	PGTG_13070
eIF3c	CNAG_07628	CNE01020	YMR309C	NCU07831	SPAC4A8.16c	C4_01490W_A	YALI0_D22572g	Afu4g03860	AN7105	AGR95_063650	UMAG_06323	PGTG_09255
eIF3d	CNAG_03641	CNB01420	-	NCU07380	SPAC637.07	-	YALI0_F14839g	Afu2g14670	AN7540	AGR95_021710	UMAG_01321	PGTG_10613
eIF3e	CNAG_06061	CNM00700	-	NCU05889	SPBC646.09c	-	YALI0_F22671g	Afu3g11360	AN2907	AGR95_090460	UMAG_00379	PGTG_10950, PGTG_16063
eIF3f	CNAG_06563	CNF04540	-	NCU01021	SPBC4C3.07	C5_02660C_A	YALI0_E26851g	Afu1g09330	AN10182	AGR95_043760	UMAG_00175	PGTG_04587
eIF3g	CNAG_02657	CNK01460	YDR429C	NCU08046	SPBC18H10.03	C1_14260C_A	YALI0_E03828g	Afu2g09870	AN10765	AGR95_086700	UMAG_03952	PGTG_15719
eIF3h	CNAG_02507	CNE00550	-	NCU07929	SPAC821.05	C3_07420W_A	YALI0_F16005g	Afu1g09970	AN1270	AGR95_098110	UMAG_00199	PGTG_16474
eIF3i	CNAG_00602	CNA05850	YMR146C	NCU03876	SPAC4D7.05	C1_02790W_A	YALI0_A02695g	Afu3g08640	AN2997	AGR95_060320	UMAG_11749	PGTG_19816
eIF3j	CNAG_02128	CNE04090	YLR192C	NCU07954	SPAC3A12.13c	CR_10370W_A	YALI0_F30305g	Afu6g06760	AN5745	AGR95_036020	UMAG_04908	PGTG_01242
eIF3k	CNAG_01111	CND02370	-	NCU09707	-	-	YALI0_D23243g	Afu3g09280	AN3055	AGR95_032950	UMAG_12282	PGTG_16132, PGTG_19218
eIF3l	CNAG_05105	CNL05160	-	NCU06279	-	-	YALI0_D03399g	Afu2g10380	AN5954	AGR95_076980	UMAG_01228	PGTG_19774
eIF3m	CNAG_00509	CNA04920	-	NCU02813	SPAC1751.03	-	YALI0_C21890g	Afu7g03980	AN4259	AGR95_056460	UMAG_01355	PGTG_14943
