## Supplementary material for "Start codon context controls translation initiation in the fungal kingdom": Table S8: rRNA subtraction oligos used in ribosome profiling.

### Sheet: Feuil1
Table S5 Oligos used in ribosome profiling
oCJ11		GATCGTCGGACTGTAGAACTCTGAACCTGTCG
asDNA1		GTTTTTTTACTTATTCAATGAAGCGGAGCT
asDNA2		GCGCCGGTGAAATACCACTACCTCCA
asDNA3		TGTCGCATACACTGGTTGGGACTGAGGAATG
asDNA4		ATCCGCAAGGAGCACCTTCGACCGATCCGG
asDNA5		CCGAAGGGCATGCCTGTTTGAGAGTCATGA
asDNA6		ATTACCCAATCCCGACACGGGGAGGTAGTGA
asDNA7		TATGGTGAATCATAATAACTTCTCGAATCGCAT
asDNA8		AGATTAAGCCATGCATGTCTAAGTATAAACGA
